# High-resolution Cell Atlas of Domestic Pig Lung and Online Platform Exploring for Lung Single Cell

**DOI:** 10.1101/2020.12.20.423716

**Authors:** Lijing Zhang, Jiacheng Zhu, Haoyu Wang, Jun Xia, Ping Liu, Fang Chen, Hui Jiang, Weiying Wu, Lihua Luo, Dongsheng Chen, Xingliang Zhang

## Abstract

Due to the comparable organ sizes and physiology to human beings, genetically engineered pig is gradually regarded as an optimal source of human for transplantation and an excellent model for human diseases research. The major barrier between pig and human is mainly cellular heterogeneity and immune incompatibilities. Myriad scRNA-seq data of human has been reported, but the counterpart in pig is scarce. Here, we applied scRNA-seq technology to study the cellular heterogeneity of 3 months old pig lungs, generating the single-cell atlas of 13,580 cells covering 16 major cell types. Based on this data, we systematically characterized transcription factor regulatory networks, cell-cell communications in each cell type, and comparison of them and those in human lung. We first presented a comprehensive and openly accessible online platform, ScdbLung, which was composed of three functional modules (Marker, Cluster, and Download) and dedicated to exploiting the valuable resources of lung scRNA-seq data across four mammalian species. Overall, our scRNA-seq atlas of domestic pig lung, conserved transcription factor regulatory networks and cell-cell communications between domestic pig and human, and ScdbLung could provide guidance for porcine lung research and clinical applicability.
