## Supplemental Table 1 for "High-resolution Cell Atlas of Domestic Pig Lung and Online Platform Exploring for Lung Single Cell"

### Sheet: Sheet1
Sample ID	Lung_1	Lung_2	Lung_3	Lung_4	Lung_5	Lung_6	Lung_7	Lung_8
Strain	Duroc × (Landrace × Yorkshire)	Duroc × (Landrace × Yorkshire)	Duroc × (Landrace × Yorkshire)	Duroc × (Landrace × Yorkshire)	Duroc × (Landrace × Yorkshire)	Duroc × (Landrace × Yorkshire)	Duroc × (Landrace × Yorkshire)	Duroc × (Landrace × Yorkshire)
Sex	M	M	M	M	M	M	M	M
Age	3m	3m	3m	3m	3m	3m	3m	3m
Frozen	Y	Y	Y	Y	Y	Y	Y	Y
Peak of cDNA size distribution(bp)	1677	1542	1591	1699	1566	1525	1707	1487
TotalReads(M)	246.65	370.18	366.22	337.96	383.66	380.63	375.78	350.37
Q30(%)	82.35	86.04	88.87	85.03	85.72	93.01	89.8	89.99
Mean reads per cell	51429	146028	128565	71674	40057	40747	25315	18639
Mean UMI counts per cell	7050	11637	3409	6522	4759	4629	9901	9314
Mean Genes per cell	692	880	213	653	567	645	1356	1142
Estimated Number of Cell	1336	706	1333	1336	2549	2548	2547	2544
Passed Filteration Number of Cell	1335	706	236	1322	2414	2476	2547	2544
