## Supplemental Table 2 for "High-resolution Cell Atlas of Domestic Pig Lung and Online Platform Exploring for Lung Single Cell"

### Sheet: Dataset
DSID	Title	Journal	Date	Species	Technology	Number_of_cells
DS001	A molecular cell atlas of the human lung from single cell RNA sequencing	bioRxiv	2020.03	Human	10x Genomics	65662
DS002	A molecular cell atlas of the human lung from single cell RNA sequencing	bioRxiv	2020.03	Human	Smart-seq2	9409
DS003	An atlas of the aging lung mapped by single cell transcriptomics and deep tissue proteomics	Nature Communitions	2019.02	Mouse	10XGenomics	14813
DS004		https://www.covid19cellatlas.org/		Human		77970
DS005		https://www.covid19cellatlas.org/		Human		39778
DS006		https://www.covid19cellatlas.org/		Human		36807
DS007	A cellular census of human lungs identifies novel cell states in health and in asthma	https://www.covid19cellatlas.org/	2019.06	Human	10x and SmartSeq2 analysis	7087
DS008	EBI	E-CURD-11		Human	smart-like	176
DS009	EBI	E-GEOD-86618		Human	smart-like	215
DS010	EBI	E-GEOD-86618		Human	smart-like	325
DS011	Single-cell transcriptomics of 20 mouse organs creates a Tabula Muris	E-ENAD-15	2018.01	Mouse	smart-seq2	1222
DS012	EBI	E-GEOD-99235		Mouse	10x Genomics	1504
DS013	Construction of a human cell landscape at single-cell level	HCL Website	2020.03	Human	Microwell-seq	8426
DS014	Construction of a human cell landscape at single-cell level	HCL Website	2020.03	Human	Microwell-seq	6022
DS015	Construction of a human cell landscape at single-cell level	HCL Website	2020.03	Human	Microwell-seq	9603
DS016	Construction of a human cell landscape at single-cell level	HCL Website	2020.03	Human	Microwell-seq	4526
DS017	Construction of a human cell landscape at single-cell level	HCL Website	2020.03	Human	Microwell-seq	5121
DS018	Mapping the Mouse Cell Atlas by Microwell-Seq	cell	2018.02	Mouse	Microwell-Seq	6453
DS019	Mapping the Mouse Cell Atlas by Microwell-Seq	cell	2018.02	Mouse	Microwell-Seq	2512
DS020	Mapping the Mouse Cell Atlas by Microwell-Seq	cell	2018.02	Mouse	Microwell-Seq	1414
DS021	Mapping the Mouse Cell Atlas by Microwell-Seq	cell	2018.02	Mouse	Microwell-Seq	3014
DS022	Single-cell connectomic analysis of adult mammalian lungs	ScienceAdvances	2019.12	Mouse	10XGenomics	3580
DS023	Single-cell connectomic analysis of adult mammalian lungs	ScienceAdvances	2019.12	Mouse	10XGenomics	4164
DS024	Single-cell connectomic analysis of adult mammalian lungs	ScienceAdvances	2019.12	Rat	10XGenomics	5029
DS025	Single-cell connectomic analysis of adult mammalian lungs	ScienceAdvances	2019.12	Rat	10XGenomics	5924
DS026	Single-cell connectomic analysis of adult mammalian lungs	ScienceAdvances	2019.12	Pig	10XGenomics	7465
DS027	Single-cell connectomic analysis of adult mammalian lungs	ScienceAdvances	2019.12	Pig	10XGenomics	3987
DS028	Single-cell connectomic analysis of adult mammalian lungs	ScienceAdvances	2019.12	Human	10XGenomics	2193
DS029	Single-cell connectomic analysis of adult mammalian lungs	ScienceAdvances	2019.12	Human	10XGenomics	2997
DS030	Single-cell connectomic analysis of adult mammalian lungs	ScienceAdvances	2019.12	Human	10XGenomics	466
DS031	Single-cell connectomic analysis of adult mammalian lungs	ScienceAdvances	2019.12	Human	10XGenomics	583
DS032	Single-cell connectomic analysis of adult mammalian lungs	ScienceAdvances	2019.12	Human	10XGenomics	2849
DS033	Single-cell connectomic analysis of adult mammalian lungs	ScienceAdvances	2019.12	Human	10XGenomics	2074
DS034	Single-cell connectomic analysis of adult mammalian lungs	ScienceAdvances	2019.12	Human	10XGenomics	1291
DS035	Single-cell connectomic analysis of adult mammalian lungs	ScienceAdvances	2019.12	Human	10XGenomics	211
DS036	Single-cell connectomic analysis of adult mammalian lungs	ScienceAdvances	2019.12	Human	10XGenomics	574
DS037	Single-cell connectomic analysis of adult mammalian lungs	ScienceAdvances	2019.12	Human	10XGenomics	823
DS038	Single-cell connectomic analysis of adult mammalian lungs	ScienceAdvances	2019.12	Human	10XGenomics	2825
DS039	Single-cell connectomic analysis of adult mammalian lungs	ScienceAdvances	2019.12	Human	10XGenomics	116
DS040	Single-cell connectomic analysis of adult mammalian lungs	ScienceAdvances	2019.12	Human	10XGenomics	502
DS041	Single-cell connectomic analysis of adult mammalian lungs	ScienceAdvances	2019.12	Human	10XGenomics	363
DS053	A Single Cell Transcriptomic Atlas Characterizes Aging Tissues in the Mouse	https://cells.ucsc.edu/?ds=tabula-muris-senis%2Fdroplet	2020.07	Mouse	10x Genomics	24110
DS054	Our Study	Our Study	2020.08	Pig	DNBelab C4	13580
DS055	An atlas of the aging lung mapped by single cell transcriptomics and deep tissue proteomics	nature communications	2019.02	Mouse	Dropseq	14813
DS056	scRNA-seq assessment of the human lung, spleen, and esophagus tissue stability after cold preservation	Genome Biology	2019.12	Human	10x Genomics	57020
DS057	Single cell transcriptomics of human and mouse lung cancers reveals conserved myeloid populations across individuals and species	HHS Public Access	2019.05	Human	inDrop	54773
DS058	Single cell transcriptomics of human and mouse lung cancers reveals conserved myeloid populations across individuals and species	HHS Public Access	2019.05	Mouse	inDrop	6738
DS059	Single cell transcriptomics of human and mouse lung cancers reveals conserved myeloid populations across individuals and species	HHS Public Access	2019.05	Mouse	inDrop	9201
DS060	EBI	E-GEOD-130148		Human	drop-seq	4599
DS061	EBI	E-MTAB-6653		Human	10xV2	30404
DS062	Drop-seq analysis of bleomycin-treated and control mouse lung single-cell suspensions	E-MTAB-7142	2018.01	Mouse	drop-seq	17751
DS063	Single-Cell Transcriptomic Analysis of Human Lung Provides Insights into the Pathobiology of Pulmonary Fibrosis	National Library of Medicine	2019.01	Human	10x Genomics	80919
DS064	Single-Cell Transcriptomic Analysis of Human Lung Reveals Complex Multicellular Changes During Pulmonary Fibrosis	National Library of Medicine	2019.01	Mouse	10x Genomics	14518
DS065	Global characterization of T cells in non-small-cell lung cancer by single-cell sequencing	Nature Medicine	2018.01	Human	smart-seq2	12346
DS066	Single-cell analyses reveal increased intratumoral heterogeneity after the onset of therapy resistance in small-cell lung cancer	nature cancer	2020.01	Human	10x Genomics	6327
DS067	Single-cell analyses reveal increased intratumoral heterogeneity after the onset of therapy resistance in small-cell lung cancer	nature cancer	2020.01	Human	10x Genomics	3890
DS068	Single-cell analyses reveal increased intratumoral heterogeneity after the onset of therapy resistance in small-cell lung cancer	nature cancer	2020.01	Human	10x Genomics	2582
DS069	Single-cell analyses reveal increased intratumoral heterogeneity after the onset of therapy resistance in small-cell lung cancer	nature cancer	2020.01	Human	10x Genomics	40166
DS070	Single-cell analyses reveal increased intratumoral heterogeneity after the onset of therapy resistance in small-cell lung cancer	nature cancer	2020.01	Human	10x Genomics	1217
DS071	Single-cell analyses reveal increased intratumoral heterogeneity after the onset of therapy resistance in small-cell lung cancer	nature cancer	2020.01	Human	10x Genomics	2589
DS072	Single-cell analyses reveal increased intratumoral heterogeneity after the onset of therapy resistance in small-cell lung cancer	nature cancer	2020.01	Human	10x Genomics	502
DS073	Single-cell analyses reveal increased intratumoral heterogeneity after the onset of therapy resistance in small-cell lung cancer	nature cancer	2020.01	Human	10x Genomics	1838
DS074	Single-cell analyses reveal increased intratumoral heterogeneity after the onset of therapy resistance in small-cell lung cancer	nature cancer	2020.01	Human	10x Genomics	5605
DS075	Single-cell analyses reveal increased intratumoral heterogeneity after the onset of therapy resistance in small-cell lung cancer	nature cancer	2020.01	Human	10x Genomics	5318
DS076	Single-cell analyses reveal increased intratumoral heterogeneity after the onset of therapy resistance in small-cell lung cancer	nature cancer	2020.01	Human	10x Genomics	3605
DS077	Single-cell analyses reveal increased intratumoral heterogeneity after the onset of therapy resistance in small-cell lung cancer	nature cancer	2020.01	Human	10x Genomics	1065
DS078	Single-cell analyses reveal increased intratumoral heterogeneity after the onset of therapy resistance in small-cell lung cancer	nature cancer	2020.01	Human	10x Genomics	1050
DS079	Single-cell analyses reveal increased intratumoral heterogeneity after the onset of therapy resistance in small-cell lung cancer	nature cancer	2020.01	Human	10x Genomics	2052
DS080	Single-cell analyses reveal increased intratumoral heterogeneity after the onset of therapy resistance in small-cell lung cancer	nature cancer	2020.01	Human	10x Genomics	4102
DS081	Single-cell analyses reveal increased intratumoral heterogeneity after the onset of therapy resistance in small-cell lung cancer	nature cancer	2020.01	Human	10x Genomics	3845
DS082	Single-cell analyses reveal increased intratumoral heterogeneity after the onset of therapy resistance in small-cell lung cancer	nature cancer	2020.01	Human	10x Genomics	2635
DS083	Single-cell analyses reveal increased intratumoral heterogeneity after the onset of therapy resistance in small-cell lung cancer	nature cancer	2020.01	Human	10x Genomics	5851
DS084	Single-cell analyses reveal increased intratumoral heterogeneity after the onset of therapy resistance in small-cell lung cancer	nature cancer	2020.01	Human	10x Genomics	1973
DS085	Single-cell analyses reveal increased intratumoral heterogeneity after the onset of therapy resistance in small-cell lung cancer	nature cancer	2020.01	Human	10x Genomics	4684
DS086	Single-cell analyses reveal increased intratumoral heterogeneity after the onset of therapy resistance in small-cell lung cancer	nature cancer	2020.01	Human	10x Genomics	2176
DS087	Single-cell analyses reveal increased intratumoral heterogeneity after the onset of therapy resistance in small-cell lung cancer	nature cancer	2020.01	Human	10x Genomics	4284
DS088	Single-cell analyses reveal increased intratumoral heterogeneity after the onset of therapy resistance in small-cell lung cancer	nature cancer	2020.01	Human	10x Genomics	3959
DS089	Single-Cell RNA Sequencing Identifies a Novel Profibrotic Epithelial Cell Population in Pulmonary Fibrosis	ATSJournals	2020.05	Human	10x Genomics	114396
